# Temporal tracking of Synaptobrevin-1 trafficking reveals SAM-4/BORC-dependent trafficking routes in *C. elegans* neurons

**DOI:** 10.64898/2026.04.29.721573

**Authors:** Badal Singh Chauhan, Aryaman Kunwar, Sandhya P. Koushika

## Abstract

Synaptic vesicle proteins (SVPs) are synthesised in the neuronal soma trafficked as precursor synaptic vesicles (pre-SVs) on route to synapses. While pre-SVs are known to have heterogeneous protein composition and can co-traffic with lysosomal proteins. In this study, we assess the trafficking routes and kinetics of Synatobrevin-1 (SNB-1) released from the ER using the RUSH system *in vivo* in *C. elegans* touch receptor neurons. We showed that ER-released SNB-1 follows at least two temporally distinct trafficking routes. A predominantly anterogradely moving population of SNB-1 carrying vesicles appeared early, within 20 minutes of ER release in the axon without overlap with lysosomal proteins. Another SNB-1 population at 45 minutes post-ER release overlapped with endolysosomal compartments in both the cell body and the axon. Early SNB-1 carrying vesicles co-migrate with a transmembrane synaptic vesicle protein Synaptogyrin (SNG-1) and RAB-27 but fewer with RAB-3, suggesting that SVPs can be co-sorted into the same carriers prior to overlap with lysosomal proteins. The SV–lysosomal protein overlap occurs even when SNB-1 endocytosis on the plasma membrane is reduced in *unc-11/ap180* mutants. Finally, we identified SAM-4/Myrlysin, a subunit of the BORC complex, as a regulator of both the trafficking kinetics of Synaptobrevin-1 intermediates and the cargo composition of pre-SVs. Loss of SAM-4 accelerated SV–lysosomal protein overlap and reduced co-transport of SNG-1 with SNB-1 in early pre-SVs in the axon. Together, these findings reveal heterogeneity in pre-SV biogenesis routes and identify SAM-4 as a key regulator of both the kinetics and cargo composition of synaptic vesicle precursors.
