## Supplementary material for "Temporal tracking of Synaptobrevin-1 trafficking reveals SAM-4/BORC-dependent trafficking routes in *C. elegans* neurons": Table S2

### Sheet: Trangene
1	tbEx585 is an extrachromosomal line generated by injected mec-4p::mCherry::rab-27(TTpl730) at 10ng/ul.
2	tbEx426 is an extrachromosomal line generated by injected mec-4p::snb-1::sbp::egfp(TTpl707) at 10ng/ul and rab-3p::streptavidin::kdel (TTpl 736) at 30ng/uL
3	tbIs457 Integrated tbEx426 using UV irradiation
4	tbEx488 is an extrachromosomal line generated by injected rab-3p::snb-1::sbp::egfp (TTpl804) at 30ng/ul
5	tbEx323 is an extrachromosomal line generated by injected mec-4p::mCherry::sp-12(TTpl623) at 10ng/ul.
6	jsSi2013 tbSi521 [loxP mec-4Sp sng-1-L-mScarlet-C1 tbb-2 3' FRT3]

### Sheet: plasmid
	TT No.	Name	Sequence
	TTpl707	mec-4P::snb-1::sbp::egfp	atgaccatgattacgccaagcttcaatacaagctcaaatacaatactattttttttccgtctgaacataaaattagtttctaaataaaaaatgtgaaaataaatatttggttttaatcgttaaaatcttccaaattactaataaagttcagtcaactatatgcttcgaaattcactgaatctattattgttattaatttttagacccttggagagctcccaactctttcaatccagaagactgatggatgccaggtgtacttgtcaaaggtggctcaaggatgcgagattgtcacttccaaatccagtgagatgaacatctccgtgcaaaccaatgatgatggggattatgtaagtttttcggattgtagaacccaatctaaatttccttttcagtcgg…
	TTpl736	rab-3p::streptavidin::kdel	ATGACCATGATTACGCCAAGCTTGCATGCGCGGCCGCACTGACTGGGCCGGCCGATCTTCAGATGGGAGCAGTGGACTGTCTATTTGATATTCTTAAAATGTACTCTATAAAAGATGAAACTGTAATGACCAATTCCCTACATAAATATTTTTAACTAATTGGTCGGATATTTGGGGATCAGAGAAGTACTTGTTTTTGCGATATTAATAATGATATATTTTTCTAGTAAAAAAATGTTAAGCGATTTGTGAATAATTAAGTTGGCTTGAAAAAGATTTTTTGATAGCTATGTATTTTGTTAATTTAAATCAGATTTTAAAACTTTATTATTGACTATTTATATATATTATATATTATATATTTTCATGGTTTAATCAAAATCTATTAAATTATTTCTA…
	TTpl804	rab-3p::snb-1::sbp::egfp	AAGCTTGCATGCGCGGCCGCACTGACTGGGCCGGCCGATCTTCAGATGGGAGCAGTGGACTGTCTATTTGATATTCTTAAAATGTACTCTATAAAAGATGAAACTGTAATGACCAATTCCCTACATAAATATTTTTAACTAATTGGTCGGATATTTGGGGATCAGAGAAGTACTTGTTTTTGCGATATTAATAATGATATATTTTTCTAGTAAAAAAATGTTAAGCGATTTGTGAATAATTAAGTTGGCTTGAAAAAGATTTTTTGATAGCTATGTATTTTGTTAATTTAAATCAGATTTTAAAACTTTATTATTGACTATTTATATATATTATATATTATATATTTTCATGGTTTAATCAAAATCTATTAAATTATTTCTAAAATCTCTAAATATCGA…
	TTpl730	mec-4p::mCherry::rab-27	ACACAGGAAACAGCTATGACCATGATTACGCCAAGCTTCAATACAAGCTCAAATACAATACTATTTTTTTTCCGTCTGAACATAAAATTAGTTTCTAAATAAAAAATGTGAAAATAAATATTTGGTTTTAATCGTTAAAATCTTCCAAATTACTAATAAAGTTCAGTCAACTATATGCTTCGAAATTCACTGAATCTATTATTGTTATTAATTTTTAGACCCTTGGAGAGCTCCCAACTCTTTCAATCCAGAAGACTGATGGATGCCAGGTGTACTTGTCAAAGGTGGCTCAAGGATGCGAGATTGTCACTTCCAAATCCAGTGAGATGAACATCTCCGTGCAAACCAATGATGATGGGGATTATGTAAGTTTTTCGGATTGTAGAACCCAATCTAAAT…
	TTpl623	mec-4p::mCherry::sp-12	ACACAGGAAACAGCTATGACCATGATTACGCCAAGCTTCAATACAAGCTCAAATACAATACTATTTTTTTTCCGTCTGAACATAAAATTAGTTTCTAAATAAAAAATGTGAAAATAAATATTTGGTTTTAATCGTTAAAATCTTCCAAATTACTAATAAAGTTCAGTCAACTATATGCTTCGAAATTCACTGAATCTATTATTGTTATTAATTTTTAGACCCTTGGAGAGCTCCCAACTCTTTCAATCCAGAAGACTGATGGATGCCAGGTGTACTTGTCAAAGGTGGCTCAAGGATGCGAGATTGTCACTTCCAAATCCAGTGAGATGAACATCTCCGTGCAAACCAATGATGATGGGGATTATGTAAGTTTTTCGGATTGTAGAACCCAATCTAAAT…
