## Supplementary material for "Temporal tracking of Synaptobrevin-1 trafficking reveals SAM-4/BORC-dependent trafficking routes in *C. elegans* neurons": Table S4

### Sheet: Sheet1
	Figure number	Panel	Comparision	p- value	Significance	Test
	Figure 1	C	WT 45 mins Vs unc-11(e47) 45 mins	0.39	ns	Mann-Whitney Test
	Figure 3	B	RAB-27 (steady state) vs RAB-27 (20 mins post-biotin feeding)	0.4726	ns	Mann-Whitney Test
	Figure 3	D	RAB-3 (steady state) vs RAB-3 (20 mins post-biotin feeding)	2.53e-12	****	Unpaired two-tailed Welch's t-test
	Figure 4	B	WT vs sam-4(js415) 20 mins post-biotin feeding- No. of ER-released SNB-1 vesicles co-migrating with CTNS-1	0.000128059	***	Mann-Whitney Test
	Figure 4	D	WT vs sam-4(js415) 20 mins post-biotin feeding- Percentage of ER-released SNB-1 vesicles co-migrating with SNG-1	4.98e-07	****	Unpaired two-tailed Welch's t-test
	Supplementary Figure 1	A	N2 vs snb-1(md247)	0.02	*	Unpaired two-tailed Welch's t-test
			snb-1(md247) vs snb-1(md247) pan neuronal rescue	0.000693	***	Unpaired two-tailed Welch's t-test
	Supplementary Figure 3	B	Flux of anterograde ER-released SNB-1 vesicles in the proximal neuronal process of PLM neuron WT vs unc-11(e47)	0.14	ns	Unpaired two-tailed Welch's t-test
		B	Flux of retrograde ER-released SNB-1 vesicles in the proximal neuronal process of PLM neuron WT vs unc-11(e47)	0.86	ns	Unpaired two-tailed Welch's t-test
	Supplementary Figure 4	A	Percentage of mCherry::RAB-27 vesicles not co-migrating with SNB-1::eGFP in the axon vs Percentage of mCherry::RAB-27 vesicles not co-migrating with SNB-1::SBP::eGFP in the axon	3.29x10-6	****	Mann-Whitney Test
		B	Percentage of mCherry::RAB-3 vesicles not co-migrating with SNB-1::eGFP in the axon vs Percentage of mCherry::RAB-3 vesicles not co-migrating with SNB-1::SBP::eGFP in the axon	1.37x10-8	****	Unpaired two-tailed Welch's t-test
	Supplementary Figure 5	C	Flux of ER-released SNB-1 vesicles in the proximal neuronal process of PLM neuron 20 mins post biotin feeding WT vs sam-4(js415)	0.435	ns	Unpaired two-tailed Welch's t-test
		D	Percentage of ER-released SNB-1 vesicles co-migrating with SNG-1 during steady state, WT vs sam-4(js415)	0.0025	**	Unpaired two-tailed Welch's t-test
	NOTE-:	p-value	Notation used
		p<0.05	*
		p<0.01	**
		p<0.001	***
		p<0.0001	****
